# Cancer Type-Dependent Correlations between *TP53* Mutations and Antitumor Immunity

**DOI:** 10.1101/692715

**Authors:** Lin Li, Mengyuan Li, Xiaosheng Wang

## Abstract

Many studies have shown that *TP53* mutations play a negative role in antitumor immunity. However, a few studies reported that *TP53* mutations could promote antitumor immunity. To explain these contradictory findings, we analyzed five cancer cohorts from The Cancer Genome Atlas (TCGA) project. We found that *TP53*-mutated cancers had significantly higher levels of antitumor immune signatures than *TP53*-wildtype cancers in breast invasive carcinoma (BRCA) and lung adenocarcinoma (LUAD). In contrast, *TP53*-mutated cancers had significantly lower antitumor immune signature levels than *TP53*-wildtype cancers in stomach adenocarcinoma (STAD), colon adenocarcinoma (COAD), and head and neck squamous cell carcinoma (HNSC). Moreover, *TP53*-mutated cancers likely had higher tumor mutation burden (TMB) and tumor aneuploidy level (TAL) than *TP53*-wildtype cancers. However, the TMB differences were more marked between *TP53*-mutated and *TP53*-wildtype cancers than the TAL differences in BRCA and LUAD, and the TAL differences were more significant in STAD and COAD. Furthermore, we showed that TMB and TAL had a positive and a negative correlation with antitumor immunity and that TMB affected antitumor immunity more greatly than TAL did in BRCA and LUAD while TAL affected antitumor immunity more strongly than TMB in STAD and HNSC. These findings indicate that the distinct correlations between *TP53* mutations and antitumor immunity in different cancer types are a consequence of the joint effect of the altered TMB and TAL caused by *TP53* mutations on tumor immunity. Our data suggest that the *TP53* mutation status could be a useful biomarker for cancer immunotherapy response depending on cancer types.
