## Supplemental Table 1 for "Cancer Type-Dependent Correlations between *TP53* Mutations and Antitumor Immunity"

### Sheet: Table S1
Table S1. The gene sets that represent different immune signatures.
Immune signatures				Immune-stimulatory signatures			Immune-inhibitory signatures
CD8+ T cells	NK cells	Cytolytic activity		CD8+ T cells	Pro-inflammatory cytokines	M1 macrophages	CD4+ regulatory T cells	Anti-inflammatory cytokines	M2 macrophages
CD8A	KLRC1	PRF1		CD8A	IFNG	FCGR1A	CTLA4	TGFB1	MRC1
	KLRF1	GZMA			IL1A	IDO1	FOXP3	IL10	TGM2
					IL1B	SOCS1	GPR15	IL4	FCER2
					IL2	CXCL10	IL32	IL11	CCL22
							IL4
							IL5
